# Evidence for independent retroviral syncytin-like Env endogenization in non-placental chondrichthyans

**DOI:** 10.64898/2026.05.06.723177

**Authors:** Ella Proudley, Ian G Reddin, Jane K Cleal, Rohan M Lewis, Davis Laundon

## Abstract

Viviparity and placentation are remarkable examples of convergent evolution across vertebrates. The evolution of the uniquely intimate mammalian placenta has been associated with the repeated independent capture of fusogenic retroviral Env proteins, called syncytins. Research into syncytin capture has therefore been predominantly focused on resolving their central role in mammalian placentation. As such, the presence of syncytin-like Env proteins outside of mammals, and their role in non-placental physiological contexts, remain much less understood. We expanded this understanding by systematically surveying genomes from 36 chondrichthyan species (sharks, rays, skates, and chimaeras), which display a wide range of independently evolved placental and non-placental reproductive strategies, for the presence of syncytin-like Env genes. We identified 295 candidate syncytin-like Env proteins from 16 chondrichthyan species, with a subset displaying conserved fusogenic domains, structural homology with known syncytins, and genomic signatures of endogenization. Using transcriptomic data from the model catshark *Scyliorhinus canicula*, we found that syncytin-like Env genes are transcriptionally active in diverse adult tissue types. Using two closely related species of *Squalus* (spiny dogfish), we present evidence that endogenized Env genes are syntenically conserved, indicative of vertical transmission from a common ancestor before species divergence. Notably, we detected no candidates in any placental shark genome, suggesting that syncytin-like Env capture is not a feature of shark placentation. Our findings expand the known phylogenetic breadth and functional scope of syncytin-like Env protein endogenization beyond mammalian placentation, providing a solid foundation for future investigations into the wider role of retroviral capture in vertebrate biology and evolution.
