## Supplementary material for "Evidence for independent retroviral syncytin-like Env endogenization in non-placental chondrichthyans": Supplementary_File_4.tsv

species	input_file	n_candidates	n_gag_like	n_pol_high_rt_supported	n_pol_loose_any	n_integrase_like_only	n_strict_gag_and_rt_supported_pol	n_strict_rt_supported_pol_only	n_strict_gag_plus_integrase_like	n_strict_integrase_like_only	n_anchor_only
Scyliorhinus_canicula	s.canicula.flank25kb.v4.candidate_summary.tsv	21	2	0	21	21	0	0	2	19	0
Squalus_acanthias	s.acanthias.flank25kb.v4.candidate_summary.tsv	38	3	4	38	34	0	4	3	31	0
Squalus_suckleyi	s.suckleyi.flank25kb.v4.candidate_summary.tsv	32	0	6	31	25	0	6	0	25	1
