## Supplementary material for "Evidence for independent retroviral syncytin-like Env endogenization in non-placental chondrichthyans": Supplementary_File_6.tsv

orf_id	qname	orf_start	orf_end	orf_length	best_block_mapq	best_block_alen	projected_chr	projected_start	projected_end	overlap_bp_with_best_block	fraction_orf_aligned	matching_acanthias_orf	matching_acanthias_start	matching_acanthias_end	distance_to_nearest_acanthias_orf	status
JAOAMX010016469.1_61	JAOAMX010016469.1	242064	243447	1383	60.0	18804.0	CM059434.1	75510915.0	75512298.0	1383	1.0					same_chr_only
JAOAMX010018426.1_3	JAOAMX010018426.1	6190	7579	1389	12.0	8309.0	CM059428.1	51229609.0	51230998.0	1389	1.0	Squalus_acanthias	43799516.0	43800905.0	7428704.0	same_chr_only
JAOAMX010018444.1_7	JAOAMX010018444.1	33753	35049	1296	27.0	6577.0	JASTWF010000516.1	187602.0	188898.0	1296	1.0					same_chr_only
JAOAMX010019423.1_122	JAOAMX010019423.1	1591625	1592966	1341	60.0	119483.0	CM059425.1	68599995.0	68601336.0	1341	1.0	Squalus_acanthias	190246626.0	190248012.0	121645290.0	same_chr_only
JAOAMX010022912.1_42	JAOAMX010022912.1	44478	45867	1389	60.0	95210.0	CM059428.1	53137890.0	53139279.0	1389	1.0	Squalus_acanthias	43799516.0	43800905.0	9336985.0	same_chr_only
JAOAMX010023845.1_24	JAOAMX010023845.1	155404	156874	1470	60.0	15949.0	CM059448.1	30162345.0	30163815.0	1470	1.0					same_chr_only
JAOAMX010025145.1_20	JAOAMX010025145.1	35249	36716	1467	60.0	44411.0	JASTWF010000808.1	93749.0	95216.0	1467	1.0					same_chr_only
JAOAMX010025751.1_73	JAOAMX010025751.1	2295930	2297427	1497	60.0	13269.0	CM059426.1	62348418.0	62349915.0	1497	1.0	Squalus_acanthias	41826928.0	41828314.0	20520104.0	same_chr_only
JAOAMX010030335.1_3	JAOAMX010030335.1	37300	38884	1584	60.0	98473.0	CM059426.1	170890248.0	170891832.0	1584	1.0	Squalus_acanthias	41826928.0	41828314.0	129061934.0	same_chr_only
JAOAMX010030349.1_2	JAOAMX010030349.1	4187	5573	1386						0	0.0					unresolved
JAOAMX010032064.1_486	JAOAMX010032064.1	2395305	2396772	1467	60.0	80803.0	CM059430.1	8348428.0	8349895.0	1467	1.0	Squalus_acanthias	8348428.0	8349895.0	0.0	overlap
JAOAMX010032064.1_183	JAOAMX010032064.1	9554868	9556452	1584	60.0	53395.0	CM059430.1	1310468.0	1312052.0	1584	1.0	Squalus_acanthias	8348428.0	8349895.0	7036376.0	same_chr_only
JAOAMX010033699.1_1	JAOAMX010033699.1	2785	4267	1482	60.0	24331.0	JASTWF010000273.1	580406.0	581888.0	1482	1.0					same_chr_only
JAOAMX010034041.1_3	JAOAMX010034041.1	9574	11041	1467	60.0	11195.0	CM059430.1	8348430.0	8349897.0	1467	1.0	Squalus_acanthias	8348428.0	8349895.0	0.0	overlap
JAOAMX010034673.1_3	JAOAMX010034673.1	4901	6368	1467	60.0	9759.0	JASTWF010000182.1	596739.0	598206.0	1467	1.0					same_chr_only
JAOAMX010034880.1_4	JAOAMX010034880.1	100816	102283	1467	29.0	8513.0	CM059430.1	8348501.0	8349968.0	1467	1.0	Squalus_acanthias	8348428.0	8349895.0	0.0	overlap
JAOAMX010037579.1_5	JAOAMX010037579.1	13314	14700	1386						0	0.0					unresolved
JAOAMX010037880.1_6	JAOAMX010037880.1	85040	86522	1482	60.0	4610.0	CM059435.1	86567850.0	86569332.0	1482	1.0					same_chr_only
JAOAMX010041474.1_3	JAOAMX010041474.1	6560	7949	1389						0	0.0					unresolved
JAOAMX010043031.1_2	JAOAMX010043031.1	8172	9561	1389						0	0.0					unresolved
JAOAMX010046223.1_73	JAOAMX010046223.1	9815	11204	1389	20.0	4708.0	JASTWF010000093.1	219775.0	221164.0	1389	1.0					same_chr_only
JAOAMX010047986.1_36	JAOAMX010047986.1	2467622	2469011	1389	60.0	107538.0	CM059429.1	153063115.0	153064504.0	1389	1.0	Squalus_acanthias	153060500.0	153061889.0	1226.0	nearby
JAOAMX010055202.1_1	JAOAMX010055202.1	654	2043	1389	13.0	2987.0	JASTWF010000093.1	219775.0	221164.0	1389	1.0					same_chr_only
JAOAMX010058899.1_3	JAOAMX010058899.1	6863	8252	1389						0	0.0					unresolved
JAOAMX010070867.1_12	JAOAMX010070867.1	85475	86942	1467	60.0	8081.0	JASTWF010001546.1	52499.0	53966.0	1467	1.0					same_chr_only
JAOAMX010073512.1_38	JAOAMX010073512.1	592082	593426	1344	60.0	12594.0	CM059441.1	30207808.0	30209152.0	1344	1.0					same_chr_only
JAOAMX010080977.1_670	JAOAMX010080977.1	5772925	5774395	1470	60.0	77335.0	CM059434.1	22033171.0	22034641.0	1470	1.0					same_chr_only
JAOAMX010081633.1_1	JAOAMX010081633.1	211	1678	1467	15.0	2447.0	CM059429.1	21363752.0	21365219.0	1467	1.0	Squalus_acanthias	61926443.0	61927910.0	40561224.0	same_chr_only
JAOAMX010082824.1_34	JAOAMX010082824.1	240470	241940	1470	60.0	40320.0	CM059433.1	944280.0	945750.0	1470	1.0					same_chr_only
JAOAMX010087023.1_16	JAOAMX010087023.1	520368	521757	1389	60.0	223094.0	CM059430.1	96463362.0	96464751.0	1389	1.0	Squalus_acanthias	8348428.0	8349895.0	88113467.0	same_chr_only
JAOAMX010095870.1_156	JAOAMX010095870.1	726864	728448	1584	60.0	171398.0	CM059427.1	144762757.0	144764341.0	1584	1.0	Squalus_acanthias	114213740.0	114215126.0	30547631.0	same_chr_only
JAOAMX010100499.1_4	JAOAMX010100499.1	57043	58627	1584	60.0	63655.0	CM059429.1	80318646.0	80320230.0	1584	1.0	Squalus_acanthias	80315667.0	80317251.0	1395.0	nearby
